# Remodeling of the immune-metabolic landscape triggered by long-term high-altitude exposure

**DOI:** 10.1101/2025.07.21.665899

**Authors:** Jiaqi Wang, Yutong Dong, Ruoyi Xue, Yi Huang, Wubin Yang, Chen Zhang, Yangkai Zhang, Fengsheng Wang, Ran Yang, Jiangjun Wang, Meng Yu, Yixiao Xu, Manying Guo, Yanping Tian, Rui Jian, Junlei Zhang, Yan Ruan, Yan Hu

## Abstract

Growing evidence indicates that immunological and metabolic outcomes are key mediators of long-term high-altitude exposure (LTHAE) adaption, but the underlying mechanisms remain poorly understood. This study employs plasma metabolomics and peripheral blood single-cell transcriptomic sequencing to analyze the metabolic and immune dynamic regulation in 46 young male lowlanders following a 90-day adaptation period at high altitude. Single-cell analysis shows a pattern of “innate immune activation and adaptive immune suppression” under LTHAE, characterized by facilitated maturation of neutrophils, enhanced cytotoxicity of CD56^dim^ NK cells, and increased immune responsiveness of cDC2 and pDC, while inhibited maturation of plasmablasts and suppressed immune responsiveness of CD8□TEM and CD4^+^ T cells. Plasma metabolic analysis reveals significant alterations, involving enhanced steroid hormone synthesis, unsaturated fatty acid and amino acid metabolism under LTHAE, which in turn are associated with immune remodeling. Moreover, transcriptomic-metabolic integration analysis indicates the molecular mechanisms of enhanced aerobic oxidation efficiency under LTHAE. Collectively, these findings provide integrated insights into immune-metabolic landscape remodeling and suggest potential mutual regulatory relationship between immune and metabolic state following LTHAE, offering a molecular foundation for high-altitude adaptation research.
