## Supplementray Table1 for "Remodeling of the immune-metabolic landscape triggered by long-term high-altitude exposure"

### Sheet: Sheet1
Volunteer	Sample name	Gender	Age	Height(cm)	Body weight(kg)	Systolic blood pressure(mmHg)	Diastolic blood pressure(mmHg)	Heart rate(beats per minute)	Blood oxygen saturation(%)	Triglyceride(mmol/L)	Total cholesterol(mmol/L)	High-density lipoprotein(mmol/L)	Low-density lipoprotein(mmol/L)	Creatine kinase(U/L)	Creatine kinase isoenzyme(U/L)	White blood cell count(10^9/L)	Red blood cell count(10^12/L)	Hemoglobin(g/L)	Platelet count(10^9/L)	Neutrophil Percentage(%)	Lymphocyte Percentage(%)	Monocyte Percentage(%)	Eosinophil Percentage(%)	Basophil Percentage(%)	Neutrophil Absolute Value(10^9/L)	Lymphocyte Absolute Value(10^9/L)	Monocyte Absolute Value(10^9/L)	Eosinophils Absolute value(10^9/L)	Basophils Absolute value(10^9/L)
LA1	PB1	male	23	177	73	114	58	63	99	0.77	5.19	1.49	3.15	62.7	8.4	4.71	4.87	151	226	51	40.2	6.2	2.2	0.4	2.41	1.89	0.29	0.1	0.02
LA2	PB2	male	23	176	76.75	119	66	74	100	0.79	4.39	1.28	2.64	135.8	10.7	6.4	4.7	152	208	61.1	28	7.5	3.3	0.1	3.91	1.79	0.48	0.21	0.01
LA3	PB3	male	23	183	77.15	124	70	82	99	0.85	3.82	1.04	2.33	22.5	9.4	6	4.93	144	291	44.8	45.1	5.9	3.6	0.6	2.68	2.71	0.35	0.22	0.04
LA4	PB4	male	20	175	69.6	107	60	65	99	1.05	3.12	1.01	1.83	184.6	12	6.73	5.27	161	204	50.6	37.3	9	2.9	0.2	3.41	2.5	0.61	0.2	0.01
LA5	PB5	male	22	180	71.1	130	52	65	99	1.01	4.13	0.99	2.8	95.8	10	6.17	5.26	154	368	47.5	39.7	5.9	6.3	0.6	2.93	2.45	0.36	0.39	0.04
LA6	PB6	male	21	181	64.95	125	78	65	100	0.62	4.11	1.58	2.21	301.7	14.4	6.37	5.23	153	288	61.9	32	5.1	0.7	0.3	3.95	2.04	0.32	0.04	0.02
LA7	PB7	male	21	172	64.95	108	68	60	99	0.78	2.73	0.96	1.55	1809.2	22.5	6.44	5.43	163	269	53.8	36.6	7.5	1.9	0.2	3.47	2.36	0.48	0.12	0.01
LA8	PB8	male	19	175	66.75	110	63	70	99	0.82	3.56	1.3	2.02	120.6	6.7	6.04	4.79	147	217	55.8	34.5	5.9	3.1	0.7	3.37	2.08	0.36	0.19	0.04
LA9	PB9	male	23	171	62.7	102	60	69	99	0.62	3.33	1.06	2.01	151.7	8.1	6.85	4.67	141	285	52.4	39.8	5.8	1.4	0.6	3.59	2.72	0.4	0.1	0.04
LA10	PB10	male	20	180	72.75	125	73	81	99	0.68	4.21	1.6	2.25	147.2	12.2	4.25	4.91	153	224	47.7	43.6	5.8	2.2	0.7	2.03	1.85	0.25	0.09	0.03
LA11	PB11	male	23	173	61.55	140	72	65	99	0.68	3.74	1.37	2.13	143.1	12.9	6.37	5.45	162	285	56.8	34.9	5	2.5	0.8	3.62	2.22	0.32	0.16	0.05
LA12	PB12	male	20	171	62.7	122	62	76	99	1.01	5.52	1.77	3.34	153.7	10	7	4.78	155	308	43.7	48.2	5.1	2.5	0.5	3.06	3.37	0.36	0.17	0.04
LA13	PB13	male	22	173	65.65	100	64	75	100	0.72	4.11	1.12	2.56	209.2	10.6	4.62	4.48	146	201	56.5	32.7	8	2.4	0.4	2.61	3.51	0.37	0.11	0.02
LA14	PB14	male	23	173	60.25	113	66	74	99	0.75	4.86	1.59	2.77	231	13.5	7.49	4.99	148	220	73.1	19.6	5.2	1.9	0.2	5.48	1.47	0.39	0.14	0.01
LA15	PB15	male	23	173	68.3	118	53	66	100	1.11	5.09	1.52	3.07	272.6	32.4	6.89	4.96	151	226	61.4	29	6.9	2.2	0.5	4.23	2	0.48	0.15	0.03
LA16	PB16	male	23	176	73.2	110	62	63	100	1.07	3.77	1.3	2.02	172.2	13.8	5.03	4.51	136	220	51.5	39.9	6.2	2.2	0.2	2.59	2.01	0.31	0.11	0.01
LA17	PB17	male	20	178	80.25	116	64	70	100	1.86	4.73	1.46	2.58	179.9	10.6	7.06	4.87	149	256	62	29.1	6.3	2.3	0.3	4.39	2.05	0.44	0.16	0.02
LA18	PB18	male	23	181	76.7	118	62	72	99	1.3	3.49	0.75	2.28	133	33.5	3.55	5.04	157	156	50.2	37.4	7.7	8.8	1.9	1.78	1.33	0.27	0.1	0.07
LA19	PB19	male	20	181	74.35	129	67	74	98	0.65	4.32	1.38	2.59	111.7	9.1	5.17	5.04	151	267	58.2	34.2	5.3	1.9	0.4	3.01	1.77	0.27	0.1	0.02
LA20	PB20	male	19	174	66.4	118	72	76	99	0.55	4.84	1.29	3.07	167.3	7.2	5.18	6.02	159	281	49.3	36.4	6.3	7.6	0.4	2.55	1.89	0.33	0.39	0.02
LA21	PB21	male	23	183	71.35	95	59	79	100	0.81	4.18	1.23	2.45	143	12.3	4.45	4.53	131	258	42.6	48.3	6.7	1.1	1.3	1.89	2.15	0.3	0.05	0.06
LA22	PB22	male	23	178	72.75	117	58	82	99	0.6	4.41	1.48	2.64	208.1	9.6	8.05	5.18	156	276	68	22.8	5.2	3.4	0.6	5.47	1.84	0.42	0.27	0.05
LA23	PB23	male	20	175	77.95	104	64	79	99	1.23	4.44	1.34	2.62	128.9	8.1	6.76	5.09	154	284	68.4	25.7	5.1	0.7	0.1	4.62	1.74	0.34	0.05	0.01
LA24	PB24	male	22	175	73.2	108	65	88	99	0.46	3.48	1.38	1.92	196.4	14.2	6.01	4.99	161	204	55.1	37.6	5.9	1.3	0.1	3.31	2.26	0.35	0.08	0.01
LA25	PB25	male	25	175	75.6	116	69	70	99	0.7	4.44	1.5	2.4	195.3	11.8	5.45	4.6	142	186	69.1	23.3	5.8	1.5	0.3	3.76	1.27	0.32	0.08	0.02
LA26	PB26	male	23	175	71	135	63	82	99	0.59	4.14	1.18	2.49	99.1	14.4	6.92	5.08	149	266	75.3	17.4	4.7	1.9	0.7	5.21	1.2	0.33	0.13	0.05
LA27	PB27	male	20	173	67.4	111	57	66	100	0.69	4.47	1.49	2.54	168.3	13.2	5.03	5.13	515	343	60.4	30.9	4.3	3.8	0.6	3.04	1.55	0.22	0.19	0.03
LA28	PB28	male	22	176	70	108	49	72	100	0.63	3.78	1.18	2.22	279.7	17.2	6.55	4.56	135	227	56.8	34	4.3	4.2	0.7	3.72	2.22	0.28	0.28	0.05
LA29	PB29	male	23	181	68.95	98	59	83	99	0.72	4.42	1.69	2.38	114.3	18.8	8.02	4.56	143	243	74.1	20.8	3.1	1.7	0.3	5.94	1.67	0.25	0.14	0.02
LA30	PB30	male	24	178	74.65	111	57	72	99	0.89	3.03	0.97	1.82	180.3	10.3	7.12	4.23	129	280	73	18.8	6.4	1.3	0.5	5.19	1.34	0.46	0.09	0.04
LA31	PB31	male	22	172	73.2	120	57	64	100	0.51	3.26	1.27	1.78	181	10.7	5.54	5.14	156	299	54.8	35	7.8	1.9	0.5	3.04	1.93	0.43	0.11	0.03
LA32	PB32	male	22	177	63.5	135	76	101	99	0.95	5.31	1.23	3.43	164.1	6.8	6.32	5.34	158	213	55.7	37.7	5.5	1	0.1	3.52	2.38	0.35	0.06	0.01
LA33	PB33	male	24	170	66.75	107	64	72	99	0.9	3.88	1.4	2.14	102.1	7.6	4.78	5.29	160	262	59	31.1	5.1	4.4	0.4	2.82	1.49	0.24	0.21	0.02
LA34	PB34	male	20	172	67.3	113	52	52	99	1.2	4.47	1.26	2.64	215.2	14.6	5.24	4.83	145	270	44.3	46.3	6.4	2.8	0.2	2.31	2.43	0.34	0.15	0.01
LA35	PB35	male	22	181	75.5	115	62	59	100	1.46	4.48	1.02	2.96	179	11.4	6.55	4.72	145	348	58.6	31.5	4.7	4.7	0.5	3.84	2.06	0.31	0.31	0.03
LA36	PB36	male	20	176	73.5	112	70	82	99	0.48	3.18	1.19	1.73	221.2	9.8	7.98	4.74	143	208	79.6	13.1	5.9	1.2	0.2	6.34	1.05	0.47	0.1	0.02
LA37	PB37	male	24	171	62.4	106	52	91	99	1.07	3.56	1.14	2.07	169.5	16.4	6.61	4.82	150	195	67.6	24.1	5.4	2.6	0.3	4.47	1.59	0.36	0.17	0.02
LA38	PB38	male	23	181	79.15	113	59	79	99	1.27	4.3	1.16	2.58	97.8	10	8.25	4.61	142	280	69.7	22.7	4.1	2.9	0.6	5.75	1.87	0.34	0.24	0.05
LA39	PB39	male	22	185	75.35	112	54	65	99	0.65	3.94	1.11	2.41	164	9.2	5.14	4.91	149	281	57.7	36.1	4.2	1.6	0.4	2.97	1.85	0.22	0.08	0.02
LA40	PB40	male	20	172	74.35	115	65	92	100	0.51	3.47	1.38	1.79	140.1	9.3	6.02	4.9	151	327	69.5	22.5	4.4	3.2	0.4	4.19	1.36	0.26	0.19	0.02
LA41	PB41	male	25	175	73.5	119	69	92	99	0.56	3.14	1.22	1.68	161	9.4	5	5.22	157	193	60	32.4	5.7	1.6	0.3	3	1.62	0.28	0.08	0.02
LA43	PB43	male	23	174	62.4	126	66	71	99	0.48	3.36	1.15	1.96	191.9	17.8	4.72	4.83	149	216	62.9	30.1	4.2	2.1	0.7	2.97	1.42	0.2	0.1	0.03
LA44	PB44	male	23	182	67.55	145	59	79	98	0.69	4.22	1.68	2.25	182.8	14.1	6.65	5.02	152	210	77.5	16.4	4.3	1.6	0.2	5.15	1.09	0.29	0.11	0.01
LA45	PB45	male	23	175	78.55	118	55	76	99	0.52	3.05	0.99	1.83	153	8.3	2.46	4.63	146	274	40.8	49.6	7	1.7	0.9	1	1.23	0.17	0.04	0.04
LA46	PB46	male	19	174	66.8	112	63	84	99	0.89	5.56	1.51	3.5	320.2	15.4	5.96	5.1	156	237	55.3	35.8	6.2	2.4	0.3	3.3	2.13	0.37	0.14	0.02
HA1	HB1	male	23	177	68	104	65	95	85	0.54	3.55	1.08	1.87	227	11	5.8	5.6	165	256	55	36.9	7.1	1	0	3.2	2.1	0.4	0.06	0
HA2	HB2	male	23	176	67	104	69	100	86	0.56	3.59	1.16	1.72	1298	27	6.5	5.4	170	211	67.1	24.7	7.4	0.8	0	4.4	1.6	0.5	0.05	0
HA3	HB3	male	23	183	73.35	100	64	93	84	0.36	3.64	1.05	1.98	1011	19	7.5	5.8	166	317	53.4	39.1	6.2	1.3	0	4	2.9	0.5	0.1	0
HA4	HB4	male	20	175	58.15	89	59	77	90	0.53	3.82	0.91	2.27	267	16	6.7	6.1	177	269	45.8	42.3	10.1	1.8	0	3.1	2.9	0.7	0.12	0
HA5	HB5	male	22	180	64.25	96	52	84	88	0.45	4.01	1.1	2.04	520	33	7.1	6.3	181	269	45.34	44.64	6.64	3.4	0.1	3.2	3.2	0.5	0.24	0.01
HA6	HB6	male	21	183	65.8	120	68	74	90	0.96	5.67	1.19	2.24	1651	24	9.4	5.8	172	287	66.9	26.6	6.2	0.3	0	6.3	2.5	0.6	0.03	0
HA7	HB7	male	21	172	63.1	123	67	84	85	0.87	4.41	1.14	2.34	395	59	7.2	6	175	266	52.7	37	8.4	1.8	0.1	3.8	2.6	0.6	0.13	0.01
HA8	HB8	male	19	175	62.1	95	53	97	79	0.58	3.2	1.52	1.17	504	21	7.1	5.6	169	292	61.8	29.9	6.7	1.5	0.1	4.4	2.1	0.5	0.11	0.01
HA9	HB9	male	23	171	60.1	97	61	91	81	0.53	4.52	1.56	2.27	453	14	7.6	5.4	160	328	44.3	46.1	8.1	1.4	0.1	3.4	3.5	0.6	0.11	0.01
HA10	HB10	male	20	180	73.1	135	79	105	89	0.71	4.21	1.24	2.21	349	26	8.2	6.1	186	236	59.4	30.9	5.4	4.2	0.1	4.8	2.5	0.4	0.34	0.01
HA11	HB11	male	23	173	58.5	97	71	96	86	0.75	3.24	1.21	1.35	1088	57	9.6	6.9	199	332	64.6	26.8	4.2	4.4	0	6.2	2.6	0.4	0.42	0
HA12	HB12	male	20	171	58.8	110	60	81	89	0.54	4.23	1.51	2.12	820	51	8.7	5	168	296	60.2	32.2	7.1	0.5	0	5.2	2.8	0.6	0.04	0
HA13	HB13	male	22	173	62.5	90	64	116	87	0.75	3.71	1.22	1.75	111	9	5.1	5.8	181	218	50.3	38.5	9.8	1.4	0	2.6	2	0.5	0.07	0
HA14	HB14	male	23	173	56.8	91	62	69	89	0.62	5.22	1.83	2.53	443	27	6.3	5.9	167	306	60.9	26.9	7	5.2	0	3.8	1.7	0.4	0.33	0
HA15	HB15	male	23	173	63.5	91	63	98	88	0.64	4.36	1.1	2.38	357	20	7.9	5.8	169	285	51.3	38	9.2	1.5	0	4	3	0.7	0.12	0
HA16	HB16	male	23	176	66.4	108	65	82	89	0.54	4.01	1.35	1.98	335	13	5.2	6.2	179	241	48.3	43.5	6.8	1.2	0.2	2.5	2.3	0.4	0.06	0.01
HA18	HB18	male	23	181	73.2	106	65	74	90	0.57	3.61	1.43	1.6	670	25	5.4	6.1	181	127	64.9	24.2	8.6	1.9	0.4	3.5	1.3	0.5	0.1	0.02
HA19	HB19	male	20	181	70.2	114	65	98	87	1.04	4.68	1.82	2.02	1067	27	6.7	6	174	283	64.7	25.9	8.5	0.6	0.3	4.4	1.7	0.6	0.04	0.02
HA20	HB20	male	19	174	59.4	111	67	76	87	0.42	3.51	1.3	1.57	461	28	6.1	5.7	179	304	44.4	41.3	8.6	5.4	0.3	2.7	2.5	0.5	0.33	0.02
HA21	HB21	male	23	183	67.8	96	57	94	88	0.48	3.61	1.55	1.48	2410	46	7.2	5.3	154	256	60.8	28.5	9.5	1.1	0.1	4.4	2.1	0.7	0.08	0.01
HA22	HB22	male	23	178	66.25	117	74	97	87	0.87	4.2	1.39	1.96	408	15	11.2	5.9	167	301	71.14	19.34	7.04	2.54	0.14	8	2.2	0.8	0.28	0.01
HA23	HB23	male	20	175	74.15	106	63	69	83	0.59	3.8	1.09	2.07	326	91	6.8	6	169	303	55.44	36.44	6.04	2.2	0	3.8	2.5	0.4	0.15	0
HA24	HB24	male	22	175	71.4	121	73	92	90	0.5	4.71	1.71	2.13	860	25	8.5	5.6	174	170	47.6	40.5	9.9	2	0	4.1	3.5	0.8	0.17	0
HA25	HB25	male	25	175	72.5	104	66	66	89	0.53	4.8	1.51	2.38	1955	33	7.1	5.8	168	230	68.1	24.1	6.3	1.5	0	4.9	1.7	0.5	0.11	0
HA27	HB27	male	20	173	61.7	112	65	93	88	0.45	5	1.08	2.9	319	35	5.4	6	170	351	44.8	47	6.3	1.5	0.4	2.4	2.5	0.3	0.08	0.02
HA29	HB29	male	23	181	70.8	113	70	87	87	0.43	2.78	1.09	1.24	297	9	6	5.8	175	182	55.4	36.4	6	2	0.2	3.3	2.2	0.4	0.12	0.01
HA30	HB30	male	24	178	73	100	71	104	86	0.68	3.59	1.15	1.74	148	21	5.3	5.5	167	253	46.8	39	11.8	2.2	0.2	2.5	2.1	0.6	0.12	0.01
HA31	HB31	male	22	172	70.3	105	49	89	86	0.75	4.65	1.47	2.3	2117	62	9.3	6	174	324	65	25.4	9.1	0.4	0.1	6	2.4	0.8	0.04	0.01
HA33	HB33	male	24	170	66.25	102	59	78	86	0.96	4.11	1.26	1.92	1021	42	8.6	6.2	177	297	71.04	19.34	7.04	2.74	0.04	6.1	1.6	0.6	0.23	0
HA34	HB34	male	20	172	64.25	97	65	106	85	0.41	3.63	1.29	1.59	261	24	6.1	5.8	168	324	36.94	53.34	8.64	1.2	0	2.2	3.2	0.5	0.07	0
HA37	HB37	male	24	171	59.95	101	66	109	88	0.87	4.72	1.34	2.52	38040	371	9.8	5.9	174	211	67.3	21.2	7.3	4.1	0.1	6.6	2.1	0.7	0.4	0.01
HA38	HB38	male	23	181	73.75	102	61	106	86	0.43	3.67	0.78	1.6	3621	9	7.3	5.3	159	299	58.3	31.8	7.2	2.4	0.3	4.3	2.3	0.5	0.18	0.02
HA39	HB39	male	22	185	70.35	91	51	88	88	0.59	5.24	1.44	3.03	710	73	6.9	5.6	162	307	58.8	33.7	6.2	1	0.3	4.1	2.3	0.4	0.07	0.02
HA40	HB40	male	20	172	70.85	98	74	82	88	0.6	3.69	0.98	1.97	911	36	5.8	5.8	168	294	53.6	36.7	7.1	2.4	0.2	3.1	2.1	0.4	0.14	0.01
HA41	HB41	male	25	175	68.4	99	58	95	84	0.52	3.44	1.46	1.36	392	19	5.8	5.7	168	214	56.6	32.4	9.8	1	0.2	3.3	1.9	0.6	0.06	0.01
HA42	HB42	male	25	176	68.65	145	99	143	90	1.25	5.28	1.47	2.78	229	13	6.9	6	183	340	52.5	27.8	18.6	1	0.1	3.6	1.9	1.3	0.07	0.01
HA43	HB43	male	23	174	60.9	118	68	76	84	0.79	4.14	1.41	1.74	478	14	5.9	6.2	184	267	65.6	30.1	3.6	0.5	0.2	3.9	1.8	0.2	0.03	0.01
HA44	HB44	male	23	182	68.1	105	64	87	86	0.55	4.46	1.91	1.77	485	29	4.8	5.8	166	288	59.8	33.1	6.5	0.4	0.2	2.9	1.6	0.3	0.02	0.01
HA45	HB45	male	23	175	72.45	115	70	100	82	0.42	4.22	1.71	1.92	455	61	3.4	5.7	172	305	36.4	54.9	7.5	0.6	0.6	1.2	1.8	0.3	0.02	0.02
HA46	HB46	male	19	174	61.9	103	69	91	88	0.59	4	1.24	2.02	211	14	7.6	5.5	162	313	56.2	32.8	9.6	1.3	0.1	4.3	2.5	0.7	0.1	0.01
